# Molecular basis for condensin enrichment at pericentromeres

**DOI:** 10.1101/2024.03.27.586992

**Authors:** Menglu Wang, Juan Zou, Christos Spanos, Juri Rappsilber, Adele L. Marston

**Affiliations:** The Wellcome Centre for Cell Biology, Institute of Cell Biology, University of Edinburgh, Edinburgh EH9 3BF, United Kingdom; Institute of Biotechnology, Technische Universität Berlin, Gustav-Meyer-Allee 25, 13355 Berlin, Germany

## Abstract

Faithful chromosome segregation requires packaging of the genome on both global and local scales. Condensin plays a crucial role at pericentromeres to resist spindle forces and ensure the bioriented attachment of kinetochores to microtubules in mitosis. Here we demonstrate that budding yeast condensin is recruited to pericentromeres through a direct interaction between its Ycg1 subunit and the pericentromeric adaptor protein, shugoshin (Sgo1). We identify a Short Linear Motif (SLiM), termed CR1, within the C-terminal region of Sgo1 which inserts into a conserved pocket on Ycg1. Disruption of this interface abolishes the Sgo1-condensin interaction, prevents condensin recruitment to pericentromeres and results in defective sister kinetochore biorientation in mitosis. Similar motifs to CR1 are found in known and potential condensin binding partners and the Ycg1 binding pocket is broadly conserved, including in the mammalian homolog CAP-G. Overall, we uncover the molecular mechanism that targets condensin to define a specialized chromosomal domain.
