## Supplemental Table 1 for "Molecular basis for condensin enrichment at pericentromeres"

### Sheet: BS3_6YVU
Protein1	SeqPos1	Protein2	SeqPos2	Highest Score	3D Distance
Smc2	720	Smc4	406	10.54	156.75
Smc4	830	Smc2	837	11.72	90.85
Brn1	42	Ycs4	522	12.72	80.41
Brn1	64	Ycs4	377	13.83	62.02
Brn1	108	Ycs4	377	13.58	61.41
Smc2	38	Ycs4	377	12.22	55.93
Smc2	68	Ycs4	216	12	54.56
Brn1	99	Ycs4	377	11.55	51.81
Brn1	42	Smc2	68	11.04	50.9
Smc2	68	Ycs4	377	12.68	43.2
Brn1	42	Ycs4	377	17.86	40.95
Smc2	68	Smc4	317	13.26	32.86
Smc2	931	Smc4	406	11.21	28.15
Smc4	1253	Ycs4	1137	14.34	27.75
Smc2	114	Ycs4	377	13	27.63
Smc2	801	Smc4	541	11.26	27.52
Smc2	261	Smc4	774	10.95	26.82
Brn1	652	Ycs4	900	13.53	26.32
Smc2	437	Smc4	599	16.92	26.18
Smc2	114	Ycs4	420	14.2	25.46
Smc2	288	Smc4	457	14.03	25.17
Smc2	797	Smc4	541	16.39	24.86
Smc2	901	Smc4	446	13.9	24.76
Smc2	351	Smc4	1004	15.07	24.74
Brn1	42	Smc2	180	12.27	24.63
Smc2	921	Smc4	406	16.66	24.29
Smc2	269	Smc4	774	19.63	24.28
Smc2	437	Smc4	928	12.71	24.25
Smc2	969	Smc4	1112	11.94	24.08
Smc2	157	Smc4	296	11.79	23.97
Smc2	288	Smc4	446	13.38	23.82
Smc2	901	Smc4	443	14.38	23.53
Smc2	583	Smc4	793	26.08	23.13
Smc2	350	Smc4	1014	11	22.71
Smc2	332	Smc4	1011	13.81	22.69
Smc2	350	Smc4	1011	12.66	22.23
Smc4	314	Ycs4	1120	12.28	22.21
Brn1	644	Ycs4	872	11.21	21.75
Smc2	583	Smc4	813	19.42	21.49
Smc2	285	Smc4	1062	10.64	21.38
Smc2	801	Smc4	537	11.79	21.36
Smc2	288	Smc4	1062	12.45	21.06
Smc2	586	Smc4	803	11.52	20.69
Smc2	429	Smc4	923	14.93	20.68
Smc2	783	Smc4	556	18.21	20.09
Smc2	157	Smc4	317	15.32	20.09
Smc2	901	Smc4	439	19.39	19.91
Smc2	583	Smc4	802	23.48	19.67
Smc2	847	Smc4	486	11.91	19.52
Smc2	899	Smc4	439	12.36	19.39
Smc2	346	Smc4	1011	14.59	19.33
Smc2	881	Smc4	457	15.37	18.91
Smc2	332	Smc4	1014	17.91	18.86
Smc2	437	Smc4	923	18.32	18.84
Smc2	437	Smc4	588	12.23	18.82
Smc2	346	Smc4	1014	15.28	18.68
Smc2	921	Smc4	1092	11.51	18.38
Smc2	429	Smc4	588	14.69	18.08
Smc4	1253	Ycs4	1125	16.65	17.83
Smc2	921	Smc4	1095	21.59	17.48
Smc2	921	Smc4	1090	14.81	17.27
Smc4	1260	Ycs4	1125	16.28	16.71
Smc2	322	Smc4	486	10.91	16.54
Brn1	108	Smc2	996	18.71	16.43
Smc2	882	Smc4	457	13.35	16.42
Smc2	332	Smc4	486	12.72	15.33
Smc2	418	Smc4	568	14.1	15.23
Smc4	1260	Ycs4	1130	17.82	14.52
Smc2	322	Smc4	478	11.34	11.58
Brn1	99	Smc2	996	13.5	10.1

### Sheet: BS3_5OQQ
Protein1	SeqPos1	Protein2	SeqPos2	Highest Score	3D Distance
Brn1	26	Ygc1	127	17.44	30.67
Brn1	26	Ygc1	834	14.96	23.78
Brn1	105	Ygc1	788	11.59	23.16
Brn1	26	Ygc1	762	10.63	21.58
Brn1	123	Ygc1	324	11.67	20.08
Brn1	105	Ygc1	737	10.64	18.35
Brn1	90	Ygc1	65	12.35	15.07
Brn1	108	Ygc1	191	20.15	13.17
Brn1	90	Ygc1	127	17.9	11.54
Brn1	90	Ygc1	60	14.37	10.74
Brn1	95	Ygc1	127	16.78	10.22
Brn1	99	Ygc1	127	11.84	10.15

### Sheet: EDC_5OQQ
Protein1	SeqPos1	Protein2	SeqPos2	Highest Score	3D Distance
Brn1	26	Ycg1	820	12.64	34.15
Brn1	26	Ycg1	782	13.7	28.2
Brn1	108	Ycg1	185	17.28	26.04
Brn1	110	Ycg1	194	23.03	22.02
Brn1	108	Ycg1	195	23.65	21.2
Brn1	108	Ycg1	184	18.92	17.59
Brn1	108	Ycg1	192	20.99	14.99
Brn1	110	Ycg1	191	21.65	14.28
Brn1	111	Ycg1	731	13.29	14
Brn1	83	Ycg1	55	12.25	12.82
Brn1	85	Ycg1	59	11.14	10.35
Brn1	84	Ycg1	56	17.37	9.76
Brn1	84	Ycg1	60	18.52	9.45
Brn1	85	Ycg1	60	19.53	9.26
Brn1	89	Ycg1	56	18.41	9.18
Brn1	85	Ycg1	56	16.46	9.02
Brn1	88	Ycg1	56	17.78	8.69
Brn1	95	Ycg1	123	23.5	6.7
