## Supplementary material for "Molecular basis for condensin enrichment at pericentromeres": Supplmentatl Table 2

### Sheet: Rank1
Sgo1	Ycg1	Highest Score	3D Distance
495	102	10.6	24.35
499	102	14.12	20.72
501	102	11.37	20.52
510	97	12.51	19.1
510	98	14.9	19.03
502	102	12.26	18.87
518	70	12.88	15.98
3D Distance average		19.7957

### Sheet: Rank2
Sgo1	Ycg1	Highest Score	3D Distance
495	102	10.6	25.06
510	97	12.51	20.23
510	98	14.9	20.2
501	102	11.37	19.27
499	102	14.12	18.52
502	102	12.26	18.15
518	70	12.88	14.33
3D Distance average		19.3943

### Sheet: Rank3
Sgo1	Ycg1	Highest Score	3D Distance
495	102	10.6	24.65
501	102	11.37	20.53
499	102	14.12	20.32
510	98	14.9	19.2
510	97	12.51	19.2
502	102	12.26	19.05
518	70	12.88	15.79
3D Distance average		19.82

### Sheet: Rank4
Sgo1	Ycg1	Highest Score	3D Distance
495	102	10.6	24.13
510	98	14.9	22.23
510	97	12.51	22.07
501	102	11.37	21.42
499	102	14.12	21.35
502	102	12.26	19.56
518	70	12.88	15.61
3D Distance average		20.91

### Sheet: Rank5 
Sgo1	Ycg1	Highest Score	3D Distance
495	102	10.6	22.75
501	102	11.37	19.99
510	98	14.9	19.03
499	102	14.12	18.99
510	97	12.51	18.99
502	102	12.26	18.57
518	70	12.88	16.3
3D Distance average		19.2314
